# The mesodermal source of fibronectin is required for heart morphogenesis and cardiac outflow tract elongation by regulating cell shape, polarity, and mechanotransduction in the second heart field

**DOI:** 10.1101/2022.10.28.514299

**Authors:** Cecilia Arriagada, Evan Lin, Michael Schonning, Sophie Astrof

## Abstract

Failure in the elongation of the cardiac outflow tract results in congenital heart disease due to ventricular septum defects and misalignment of the great vessels. The cardiac outflow tract lengthens via accretion of progenitors derived from the second heart field (SHF). SHF cells in the splanchnic mesoderm are exquisitely regionalized and organized into an epithelial-like layer forming the dorsal pericardial wall (DPW). Tissue tension, cell polarity, and proliferation within the DPW are important for the addition of SHF-derived cells to the heart and elongation of the cardiac outflow tract. However, the genes regulating these processes are not completely characterized. Using conditional mutagenesis in the mouse, we show that fibronectin (*Fn1)* synthesized by the SHF is a central regulator of epithelial architecture in the DPW. *Fn1* is enriched in the anterior DPW and mediates outflow tract elongation by balancing pro- and anti-adhesive cell-ECM interactions and regulating DPW cell shape, polarity, cohesion, proliferation, and mechanoresponsiveness. Our studies establish that Fn1 synthesized specifically by the mesoderm coordinates multiple cellular behaviors in the anterior DPW necessary for elongation of the cardiac outflow tract.
