## Supplemental Table 2 for "The mesodermal source of fibronectin is required for heart morphogenesis and cardiac outflow tract elongation by regulating cell shape, polarity, and mechanotransduction in the second heart field"

### Sheet: Hoja1
			Animals ( in vivo studies)
			Species	Vendor or Source	Background Strain	Sex	Persistent ID / URL
			Mus Musculus	Jackson Labs, cat # 0664	C57BL/6J	F	https://www.jax.org/strain/000664
			Genetically Modified Animals
			Species	Vendor or Source	Genetic Modification	Background Strain	Persistent ID / URL
			Mus Musculus	Jackson Labs cat# 037456	RosamTmG/mTmG mice, Gt(ROSA)26Sortm4(ACTB-tdTomato,-EGFP)Luo mice	C57BL/6J
			Mus Musculus	Gift from Dr. Reinhardt Fassler	Fn1flox/flox	129Sv/C57BL/6J
			Mus Musculus	Gift from Dr. Yumiko Saga	Mesp1Cre/+ knock-in	C57BL/6J
			Mus Musculus	Gift from Dr.Richard Hynes	Fn1+/- strain	C57BL/6J
			Mus Musculus	Gift from Dr. Heicko Lickert	Sox172A-iCre	C57BL/6J
			Primers
				Primer 1	Primer 2	Primer 3
			FN geno	WTFWD- GTA GTG TAG GAA GTC CAG AG	WTREV- GTC TGT GCA CAC CAG AGT GT	NeoREV- ATC GCC TTC TTG ACG AGT TC
			Mesp1cre	AM44 5'- TTC CGG TTA TTC AAC TTG CAC CAT -3'	EPO4 5'- GCT TCA CAC CTA GGG CTC AG -3'	EPO5 5'- GCA GAC GCT GTT CCC ATC -3'
			Reagents
			Reagents	Vendor	Catalog #
			0.1% gelatin	Sigma	G1890
			DMEM Corning®(Dulbecco’s Modified Eagle’s Medium) 4.5 g/L glucose, L-glutamine & sodium piruvate	Corning	10-013-CM
			Pen Strep	Gibco	15140-122
			FBS	Gemini Bioscience	100-125
			Mycoplasma detection reagens	ATCC	30-1012K
			Glutamax	Gibco	35050061
			NuPAGE™ LDS Sample loading buffer	Thermo Scientific	NP0008
			Novex™ WedgeWell™ 4 to 12%, Tris-Glycine, 1.0 mm, Mini Protein Gel, 10-well	Invitrogen	XP04120BOX
			10x Tris-Glycine SDS Running Buffer	Invitrogen	LC2675
			Nitrocellulose membranes 0.2 µm pore size	Bio-Rad	1620122
			Intercept Blocking Buffer	Li-Cor	927-65001
			Intercept Antibody Diluent	Li-Cor	927-65001
			EZ-Link Sulfo-NHS-LC-Biotin	Thermo Scientific	21335
			Neutravidin-Agarose	Thermo Scientific	29202
			Collagen I Concentrate	Corning	354249
			DMEM/F12	Gibco	11320-033
			FluoroBrite DMEM	Thermo Scientific	A1896701
			Agarose	Bio-Rad	1613101
			Benzyl Alcohol	Sigma	B-1042
			Benzyl Benzoate	Sigma	B-6630
			Tissue-Tek O.C.T. Compound	Sakura	4583
			ImmEdge Hydrophobic Pen	VWR	101098-065
			Vectashield Antifade Mounting Medium	Vector laboratories	H-1000
			Antibodies
			Target Antigen	Source	Vendor	Catalog #	Dilution Factor for Whole mount staining	Dilution factor for Immunoblot	Dilution factor for Immunofluorescencein cell culture cells	Dilution factor for criosections	Persistent ID/URL
			GFP	Chicken polyclonal	Aves	GFP1020	1:500		1:500		https://www.aveslabs.com/products/green-fluorescent-protein-gfp-antibody?variant=25144111202404
			PHH3	Rabbit polyclonal	Cell Signaling Technologies	9701	1:200				https://www.cellsignal.com/products/primary-antibodies/phospho-histone-h3-ser10-antibody/9701?Ntk=Products&Ntt=9701
			AP2𝛂	Mouse monoclonal	Develomental Studies Hybridoma Bank	3B5				1:200	https://dshb.biology.uiowa.edu/3B5
			MF-20	Mouse monoclonal	Develomental Studies Hybridoma Bank	MF-20	1:100				https://dshb.biology.uiowa.edu/MF-20
			Podocalyxin	Goat polyclonal	R&B system	AF1556	1:200				https://www.rndsystems.com/products/mouse-podocalyxin-antibody_af1556
			PKC ζ (C-20)	Rabbit policlonal	Santa cruz	sc-216	1:200				https://www.scbt.com/p/pkc-zeta-antibody-c-20
			Laminin 𝛄 1	Rat monoclonal	Millopore Sigma	MAB1914P	1:300				https://www.emdmillipore.com/US/en/product/Anti-Laminin-gamma-1-Antibody-clone-A5,MM_NF-MAB1914P
			GM-130	Mouse monoclonal	BD Bioscience	610823	1:600				https://www.bdbiosciences.com/eu/reagents/research/antibodies-buffers/cell-biology-reagents/cell-biology-antibodies/purified-mouse-anti-gm130-35gm130/p/610823
			Fibronectin	Rabbit monoclonal	Abcam	ab199056	1:500	1:2000	1:500		https://www.abcam.com/fibronectin-antibody-epr19241-46-ab199056.html
			b-Actin	Mouse monoclonal	Cell Signaling Technologies	3700		1:5000			https://www.cellsignal.com/products/primary-antibodies/b-actin-8h10d10-mouse-mab/3700?Ntk=Products&Ntt=3700
			N-cadherin	Mouse monoclonal	BD Bioscience	610920	1:200	1:1000	1:200		https://www.bdbiosciences.com/us/applications/research/stem-cell-research/cancer-research/human/purified-mouse-anti-n-cadherin-32n-cadherin/p/610920
			Phospho-Myosin Light Chain 2 (Ser19) Antibody	Rabbit polyclonal	Cell Signaling Technologies	3671				1:500	https://www.cellsignal.com/products/primary-antibodies/phospho-myosin-light-chain-2-ser19-antibody/3671
			Integrin- a5	Rat monoclonal	BD Bioscience	553319	1:100				https://www.bdbiosciences.com/en-us/products/reagents/flow-cytometry-reagents/research-reagents/single-color-antibodies-ruo/purified-rat-anti-mouse-cd49e.553319
			Integrin- a5	Rabbit monoclonal	ABCAM	ab150361		1:1000			https://www.abcam.com/products/primary-antibodies/integrin-alpha-5-antibody-epr7854-ab150361.html
			Integrin- b1	Rat monoclonal	Millopore Sigma	MAB1997	1:200				https://www.emdmillipore.com/US/en/product/Anti-Integrin-1-Antibody-clone-MB1.2,MM_NF-MAB1997?ReferrerURL=https%3A%2F%2Fwww.google.com%2F
			TnC	Rat monoclonal	Millopore Sigma	T3413	1:500				https://www.sigmaaldrich.com/US/en/product/sigma/t3413
			YAP	Mouse monoclonal	Develomental Studies Hybridoma Bank	8J19	1:200				https://dshb.biology.uiowa.edu/YAP1-8J19
			Alexa Fluor 555 donkey anti-rabbit IgG (H+L)		Invitrogen	A-31572	1:300		1:300	1:300	https://www.thermofisher.com/antibody/product/Donkey-anti-Rabbit-IgG-H-L-Highly-Cross-Adsorbed-Secondary-Antibody-Polyclonal/A-31572
			Alexa Fluor 555 donkey anti-mouse IgG (H+L)		Invitrogen	A-31570	1:300		1:300	1:300	https://www.thermofisher.com/antibody/product/Donkey-anti-Mouse-IgG-H-L-Highly-Cross-Adsorbed-Secondary-Antibody-Polyclonal/A-31570
			Alexa Fluor 647 donkey anti-rabbit IgG (H+L)		Invitrogen	A-31573	1:300		1:300	1:300	https://www.thermofisher.com/antibody/product/Donkey-anti-Rabbit-IgG-H-L-Highly-Cross-Adsorbed-Secondary-Antibody-Polyclonal/A-31573
			Alexa Fluor 647 donkey anti-mouse (H+L)		Invitrogen	A-31571	1:300		1:300	1:300	https://www.thermofisher.com/antibody/product/Donkey-anti-Mouse-IgG-H-L-Highly-Cross-Adsorbed-Secondary-Antibody-Polyclonal/A-31571
			Alexa Fluor 647 donkey anti-goat (H+L)		Invitrogen	A-21447	1:300		1:300	1:300	https://www.thermofisher.com/antibody/product/Donkey-anti-Goat-IgG-H-L-Cross-Adsorbed-Secondary-Antibody-Polyclonal/A-21447
			Alexa Fluor 488 AffiniPure Donkey Anti-Chicken IgY (IgG) (H+L)		Jackson Immunoresearch	#703-545-155	1:300		1:300	1:300	https://www.jacksonimmuno.com/catalog/products/703-545-155
			Chemicals and kits
			Chemicals and kits	Vendor	Catalog #	Stock solution	Amount Used	Persistent ID / URL
			Ad-Cre-IRED-GFP	Vector Biolabs,	1710	1x10^10 PFU/mL	500 MOI	https://www.vectorbiolabs.com/product/1710-cre-recombinase-adenovirus/
			Pierce™ BCA Protein Assay Kit,	Thermo scientific	23225	Used as directed in the manual		https://www.thermofisher.com/order/catalog/product/23225#/23225
			DAPI	Sigma	32670-5MGF	5 mg/ml in water	5 μg/ml	https://www.sigmaaldrich.com/catalog/product/sigma/32670?lang=en&region=US
			In Situ Cell Death Detection Kit,Fluorescein TUNEL	Roche	11684795910	Used as directed in the manual		https://www.sigmaaldrich.com/catalog/product/roche/11684795910?lang=en&region=US
			SiR-Actin Kit	Cytoskeleton	CY-SC001	1 mM	2 𝛍M	https://www.cytoskeleton.com/sir-actin
			Mouse Fibronectin ELISA Kit	Abcam	ab210967	Used as directed in the manual		https://www.abcam.com/products/elisa/mouse-fibronectin-elisa-kit-ab210967.html
